# Shared Song Detector Neurons in *Drosophila* Male and Female Brains Drive Sex-Specific Behaviors

**DOI:** 10.1101/366765

**Authors:** David Deutsch, Jan Clemens, Stephan Y. Thiberge, Georgia Guan, Mala Murthy

## Abstract

Males and females often produce distinct responses to the same sensory stimuli. How such differences arise – at the level of sensory processing or in the circuits that generate behavior – remains largely unresolved across sensory modalities. We address this issue in the acoustic communication system of *Drosophila*. During courtship, males generate time-varying songs, and each sex responds with specific behaviors. We characterize male and female behavioral tuning for all aspects of song, and show that feature tuning is similar between sexes, suggesting sex-shared song detectors drive divergent behaviors. We then identify higher-order neurons in the *Drosophila* brain, called pC2, that are tuned for multiple temporal aspects of one mode of the male’s song, and drive sex-specific behaviors. We thus uncover neurons that are specifically tuned to an acoustic communication signal and that reside at the sensory-motor interface, flexibly linking auditory perception with sex-specific behavioral responses.
