## Supplemental Table 1 for "Shared Song Detector Neurons in *Drosophila* Male and Female Brains Drive Sex-Specific Behaviors"

### Sheet: female NM91
typ	figure panel	dur	pau	pnum	carrier	intensity	speedMean	speedStd	speedN	comment
pulsecarrier	2A	12	24	112	100	5	-0.430248	0.500053	119
pulsecarrier	2A	12	24	112	150	5	-0.373136	0.575861	119
pulsecarrier	2A	12	24	112	200	5	-0.683046	0.691037	119
pulsecarrier	2A	12	24	112	250	5	-0.569456	0.625297	119
pulsecarrier	2A	12	24	112	300	5	-0.56183	0.669965	119
pulsecarrier	2A	12	24	112	500	5	-0.208662	0.427227	119
pulsecarrier	2A	12	24	112	800	5	-0.152972	0.390281	119
pulseduration	2A	2	36	112	250	5	-0.496197	0.669543	116
pulseduration	2A	4	36	112	250	5	-0.480254	0.586123	116
pulseduration	2A	12	24	112	250	5	-0.77111	0.721545	116
pulseduration	2A	20	16	112	250	5	-0.071091	0.499417	116
pulseduration	2A	28	8	112	250	5	0.00421146	0.48977	116
ipi	1C,D, 2A	12	4	250	250	5	-0.321573	0.458015	112
ipi	1C,D, 2A	12	24	112	250	5	-0.732103	0.72446	112
ipi	1C,D, 2A	12	44	72	250	5	-0.619412	0.670839	112
ipi	1C,D, 2A	12	64	53	250	5	-0.387748	0.573557	112
ipi	1C,D, 2A	12	84	42	250	5	-0.245872	0.455744	112
pulsetraindur	2A	12	24	1	250	5	-0.0572365	0.567809	216
pulsetraindur	2A	12	24	2	250	5	-0.130339	0.55455	216
pulsetraindur	2A	12	24	4	250	5	-0.0705446	0.575952	216
pulsetraindur	2A	12	24	8	250	5	-0.156627	0.610634	216
pulsetraindur	2A	12	24	16	250	5	-0.20175	0.491999	216
pulsetraindur	2A	12	24	32	250	5	-0.331882	0.63336	216
pulsetraindur	2A	12	24	64	250	5	-0.532566	0.697241	216
pulsetraindur	2A	12	24	128	250	5	-0.815992	0.846279	216
pulsetraindur	2A	12	24	256	250	5	-0.809826	0.877474	216
pulsetraindur	2A	12	24	512	250	5	-0.858863	0.885765	216
pulsetraindur	2A	12	24	1024	250	5	-0.865743	0.849306	216
pulsetraindur	2A	12	24	2048	250	5	-0.841407	0.848261	216
sinecarrier	2A	4000	0	1	100	5	-0.780137	0.621626	131
sinecarrier	2A	4000	0	1	200	5	-0.00290348	0.516262	131
sinecarrier	2A	4000	0	1	300	5	0.0100933	0.417799	131
sinecarrier	2A	4000	0	1	500	5	-0.388446	0.654565	131
sinecarrier	2A	4000	0	1	800	5	-0.554458	0.719647	131
sinecarrier	2A	4000	0	1	100	5	-0.503138	0.490014	111
sinecarrier	2A	4000	0	1	120	5	-0.31693	0.479821	111
sinecarrier	2A	4000	0	1	150	5	-0.228175	0.434588	111
sinecarrier	2A	4000	0	1	180	5	0.0140375	0.455771	111
sinecarrier	2A	4000	0	1	210	5	0.0339251	0.490614	111
sinecarrier	2A, S2E	4000	0	1	250	5	-0.0375522	0.517444	111
sinecarrier	2A	4000	0	1	300	5	0.0244087	0.483092	111
sinecarrier	2A	4000	0	1	350	5	0.117102	0.502853	111
sinetraindur	2A	40	0	1	150	5	-0.10279	0.558043	216
sinetraindur	2A	73	0	1	150	5	-0.0358099	0.513371	216
sinetraindur	2A	147	0	1	150	5	-0.0700925	0.518002	216
sinetraindur	2A	293	0	1	150	5	-0.0555825	0.450774	216
sinetraindur	2A	580	0	1	150	5	-0.0301783	0.545629	216
sinetraindur	2A	1153	0	1	150	5	-0.126478	0.498729	216
sinetraindur	2A	2307	0	1	150	5	-0.157163	0.594227	216
sinetraindur	2A	4613	0	1	150	5	-0.244246	0.512765	216
sinetraindur	2A	9220	0	1	150	5	-0.270316	0.551121	216
sinetraindur	2A	18433	0	1	150	5	-0.184027	0.582352	216
sinetraindur	2A	36867	0	1	150	5	-0.247438	0.57705	216
sinetraindur	2A	73733	0	1	150	5	-0.25408	0.575981	216
ppf	S3E	12	8	112	250	5	-0.185036	0.441021	117
ppf	S3E	28	8	112	250	5	-0.0113206	0.371775	117
ppf	S3E	60	8	112	250	5	0.105265	0.450748	117
ppf	S3E	92	8	112	250	5	0.0909181	0.646124	117
ppf	S3E	12	12	112	250	5	-0.277776	0.556057	126
ppf	S3E	28	12	112	250	5	-0.0619103	0.401696	126
ppf	S3E	60	12	112	250	5	0.0644552	0.572866	126
ppf	S3E	92	12	112	250	5	0.116009	0.548145	126
ppf	S3E	12	36	112	250	5	-0.252263	0.591451	109
ppf	S3E	28	36	112	250	5	-0.0216213	0.42518	109
ppf	S3E	60	36	112	250	5	0.174473	0.44907	109
ppf	S3E	92	36	112	250	5	0.0732023	0.492452	109
ppf	S3E	12	68	112	250	5	-0.0461753	0.475572	106
ppf	S3E	28	68	112	250	5	0.0195638	0.426491	106
ppf	S3E	60	68	112	250	5	0.16007	0.525378	106
ppf	S3E	92	68	112	250	5	0.143894	0.536165	106
ppf	S3E	12	100	112	250	5	-0.13515	0.525622	117
ppf	S3E	28	100	112	250	5	-0.0370425	0.438736	117
ppf	S3E	60	100	112	250	5	0.0707278	0.458667	117
ppf	S3E	92	100	112	250	5	0.0605576	0.681913	117
ppf	S3E	12	24	112	250	5	-0.271593	0.660609	123
ppf	S3E	28	24	112	250	5	-0.157198	0.462742	123
ppf	S3E	60	24	112	250	5	-0.124386	0.492525	123
ppf	S3E	92	24	112	250	5	-0.0711985	0.575283	123
pulsesine	S3G	12	24	56	-1	5	-0.811784	1.0971	189	2s pulse train then 2s 100Hz sine
pulsesine	S3G	12	24	56	-1	5	-0.550851	0.943794	189	2s 100Hz sine then 2s pulse train
pulsesine	S3G	2000	0	1	100	5	-0.38103	0.893194	189	2s 100Hs sine
pulsesine	S3G	12	24	56	250	5	-0.313456	0.634176	189	2s pulse train
sineintensity	S1A,B	4000	0	1	150	0.1	-0.0799726	0.479583	144
sineintensity	S1A,B	4000	0	1	150	0.31	-0.0856994	0.436552	144
sineintensity	S1A,B	4000	0	1	150	0.613	-0.0235756	0.423597	144
sineintensity	S1A,B	4000	0	1	150	1.25	-0.103583	0.470824	144
sineintensity	S1A,B	4000	0	1	150	2.5	-0.165893	0.42411	144
sineintensity	S1A,B	4000	0	1	150	3.5	-0.112828	0.469281	144
sineintensity	S1A,B	4000	0	1	150	5	-0.208727	0.557558	144
pulseintensity	S1A,B	12	24	112	250	0.1	0.0427158	0.484303	127
pulseintensity	S1A,B	12	24	112	250	0.31	0.126262	0.417465	127
pulseintensity	S1A,B	12	24	112	250	0.613	0.0670573	0.506979	127
pulseintensity	S1A,B	12	24	112	250	1.25	-0.238044	0.507181	127
pulseintensity	S1A,B	12	24	112	250	2.5	-0.321937	0.726836	127
pulseintensity	S1A,B	12	24	112	250	3.5	-0.296062	0.690927	127
pulseintensity	S1A,B	12	24	112	250	5	-0.381308	0.864788	127

### Sheet: male NM91
typ	figure panel	dur	pau	pnum	carrier	intensity	speedMean	speedStd	speedN	comment
pulsecarrier	2B	12	24	112	100	5	-0.69089	0.763575	119
pulsecarrier	2B	12	24	112	150	5	-0.326507	0.750182	119
pulsecarrier	2B	12	24	112	200	5	0.195042	1.01932	119
pulsecarrier	2B	12	24	112	250	5	0.285515	1.04179	119
pulsecarrier	2B	12	24	112	300	5	0.506911	1.00148	119
pulsecarrier	2B	12	24	112	500	5	0.208014	0.702751	119
pulsecarrier	2B	12	24	112	800	5	-0.288404	0.705258	119
pulseduration	2B	2	36	112	250	5	0.163796	0.777047	104
pulseduration	2B	4	36	112	250	5	0.297857	0.841242	104
pulseduration	2B	12	24	112	250	5	0.933071	1.06585	104
pulseduration	2B	20	16	112	250	5	-0.137185	0.743802	104
pulseduration	2B	28	8	112	250	5	-0.0613629	0.76786	104
ipi	1C,D, 2B	12	4	250	250	5	0.077248	0.700821	112
ipi	1C,D, 2B	12	24	112	250	5	0.660142	0.95989	112
ipi	1C,D, 2B	12	44	72	250	5	0.367116	0.723375	112
ipi	1C,D, 2B	12	64	53	250	5	0.25932	0.75141	112
ipi	1C,D, 2B	12	84	42	250	5	0.1439	0.632487	112
pulsetraindur	2B	12	24	1	250	5	-0.0187387	0.829868	204
pulsetraindur	2B	12	24	2	250	5	-0.133921	0.894293	204
pulsetraindur	2B	12	24	4	250	5	0.00439921	0.937045	204
pulsetraindur	2B	12	24	8	250	5	0.118804	0.990251	204
pulsetraindur	2B	12	24	16	250	5	0.0930466	1.04091	204
pulsetraindur	2B	12	24	32	250	5	0.300607	1.09577	204
pulsetraindur	2B	12	24	64	250	5	0.317885	1.17892	204
pulsetraindur	2B	12	24	128	250	5	0.658781	1.26765	204
pulsetraindur	2B	12	24	256	250	5	0.555385	1.32051	204
pulsetraindur	2B	12	24	512	250	5	0.710477	1.30383	204
pulsetraindur	2B	12	24	1024	250	5	0.636772	1.27662	204
pulsetraindur	2B	12	24	2048	250	5	0.6448	1.30824	204
sinecarrier	2B	4000	0	1	100	5	-0.748948	0.787506	114
sinecarrier	2B	4000	0	1	200	5	-0.276633	0.662691	114
sinecarrier	2B	4000	0	1	300	5	-0.0556416	0.680624	114
sinecarrier	2B	4000	0	1	500	5	-0.269274	0.833914	114
sinecarrier	2B	4000	0	1	800	5	-0.235102	0.932798	114
sinecarrier	2B	4000	0	1	100	5	-0.55096	0.637388	118
sinecarrier	2B	4000	0	1	120	5	-0.415606	0.641118	118
sinecarrier	2B	4000	0	1	150	5	-0.200457	0.549964	118
sinecarrier	2B	4000	0	1	180	5	-0.0857895	0.573262	118
sinecarrier	2B	4000	0	1	210	5	-0.173125	0.599209	118
sinecarrier	2B, S2E	4000	0	1	250	5	-0.199966	0.619992	118
sinecarrier	2B	4000	0	1	300	5	0.058485	0.61448	118
sinecarrier	2B	4000	0	1	350	5	0.10886	0.641927	118
sinetraindur	2B	40	0	1	150	5	-0.118028	0.639438	204
sinetraindur	2B	73	0	1	150	5	-0.0618495	0.689396	204
sinetraindur	2B	147	0	1	150	5	-0.097423	0.678483	204
sinetraindur	2B	293	0	1	150	5	-0.0913152	0.748634	204
sinetraindur	2B	580	0	1	150	5	-0.105873	0.722786	204
sinetraindur	2B	1153	0	1	150	5	-0.113829	0.682098	204
sinetraindur	2B	2307	0	1	150	5	-0.117372	0.586325	204
sinetraindur	2B	4613	0	1	150	5	-0.15842	0.795112	204
sinetraindur	2B	9220	0	1	150	5	-0.180622	0.720467	204
sinetraindur	2B	18433	0	1	150	5	-0.218392	0.75346	204
sinetraindur	2B	36867	0	1	150	5	-0.352089	0.822066	204
sinetraindur	2B	73733	0	1	150	5	-0.273373	0.734727	204
ppf	S3F	12	8	112	250	5	0.223913	0.663197	107
ppf	S3F	28	8	112	250	5	-0.169449	0.531243	107
ppf	S3F	60	8	112	250	5	-0.428829	0.623239	107
ppf	S3F	92	8	112	250	5	-0.321266	0.72508	107
ppf	S3F	12	12	112	250	5	0.200119	0.896724	105
ppf	S3F	28	12	112	250	5	-0.109023	0.571072	105
ppf	S3F	60	12	112	250	5	-0.361241	0.662784	105
ppf	S3F	92	12	112	250	5	-0.364621	0.699501	105
ppf	S3F	12	36	112	250	5	0.16501	0.684872	103
ppf	S3F	28	36	112	250	5	-0.121147	0.571905	103
ppf	S3F	60	36	112	250	5	-0.342871	0.645626	103
ppf	S3F	92	36	112	250	5	-0.273595	0.685591	103
ppf	S3F	12	68	112	250	5	-0.0897297	0.59527	95
ppf	S3F	28	68	112	250	5	-0.0889104	0.519596	95
ppf	S3F	60	68	112	250	5	-0.189103	0.538777	95
ppf	S3F	92	68	112	250	5	-0.134413	0.503015	95
ppf	S3F	12	100	112	250	5	0.0105186	0.509817	109
ppf	S3F	28	100	112	250	5	-0.0270532	0.537992	109
ppf	S3F	60	100	112	250	5	-0.167148	0.592353	109
ppf	S3F	92	100	112	250	5	-0.180669	0.531326	109
ppf	S3F	12	24	112	250	5	0.117994	0.875057	142
ppf	S3F	28	24	112	250	5	-0.185802	0.55351	142
ppf	S3F	60	24	112	250	5	-0.478727	0.712999	142
ppf	S3F	92	24	112	250	5	-0.408886	0.783069	142
pulsesine	S3G	12	24	56	-1	5	-0.245574	0.956834	217	2s pulse train then 2s 100Hz sine
pulsesine	S3G	12	24	56	-1	5	0.0164398	1.09261	217	2s 100Hz sine then 2s pulse train
pulsesine	S3G	2000	0	1	100	5	-0.590096	1.05715	217	2s 100Hs sine
pulsesine	S3G	12	24	56	250	5	0.272729	1.14932	217	2s pulse train

### Sheet: female DSX GCaMP
typ	figure panel	dur	pau	pnum	carrier	intensity	speedMean	speedStd	speedN	comment
sinecarrier	S2C	4000	0	1	100	5	-0.145814	0.388233	163
sinecarrier	S2C	4000	0	1	150	5	-0.134247	0.358303	163
sinecarrier	S2C	4000	0	1	200	5	-0.102338	0.362743	163
sinecarrier	S2C	4000	0	1	250	5	0.0218018	0.386878	163
sinecarrier	S2C	4000	0	1	300	5	0.0557429	0.397401	163
sinecarrier	S2C	4000	0	1	500	5	-0.0801607	0.288991	163
sinecarrier	S2C	4000	0	1	800	5	-0.186247	0.416757	163
pulsecarrier	S2C	16	20	112	100	5	-0.0631843	0.20175	119
pulsecarrier	S2C	16	20	112	200	5	-0.139303	0.281655	119
pulsecarrier	S2C	16	20	112	300	5	-0.115764	0.259001	119
pulsecarrier	S2C	16	20	112	500	5	-0.0603256	0.164256	119
pulsecarrier	S2C	16	20	112	800	5	-0.0528412	0.180173	119
pulseintensity	3I	16	20	112	250	0.1	-0.0433869	0.31591	165
pulseintensity	3I	16	20	112	250	0.31	0.00624339	0.392412	165
pulseintensity	3I	16	20	112	250	0.613	-0.0977117	0.390175	165
pulseintensity	3I	16	20	112	250	1.25	-0.30184	0.453434	165
pulseintensity	3I	16	20	112	250	2.5	-0.398089	0.550455	165
pulseintensity	3I	16	20	112	250	3.5	-0.351651	0.507777	165
pulseintensity	3I	16	20	112	250	5	-0.357762	0.54959	165
ppf	3I	8	4	112	250	5	-0.139588	0.295671	144
ppf	3I	16	4	112	250	5	-0.0941181	0.268159	144
ppf	3I	32	4	112	250	5	-0.0506327	0.239984	144
ppf	3I	8	8	112	250	5	-0.197906	0.279341	144
ppf	3I	16	8	112	250	5	-0.103428	0.26732	144
ppf	3I	8	32	112	250	5	-0.20225	0.38951	144
ppf	3I	16	32	112	250	5	-0.265137	0.405981	144
ppf	3I	32	32	112	250	5	-0.0131513	0.406467	167
ppf	3I	16	64	112	250	5	-0.0534395	0.260068	167
ppf	3I	64	64	112	250	5	-0.0625266	0.398313	167
ppf	3I	8	20	112	250	5	-0.0462607	0.340417	167
ppf	3I	16	20	112	250	5	-0.0796097	0.321491	167
ppf	3I	32	20	112	250	5	-0.0240402	0.279766	167
ppf	3I	64	20	112	250	5	-0.0365925	0.294237	167
ppf	3I	24	12	112	250	5	-0.0658853	0.27703	167
pulsetraindur	S2C	16	20	1	250	5	-0.0882828	0.371107	138
pulsetraindur	S2C	16	20	2	250	5	-0.0883978	0.388109	138
pulsetraindur	S2C	16	20	4	250	5	-0.0793133	0.32828	138
pulsetraindur	S2C	16	20	8	250	5	-0.112064	0.345939	138
pulsetraindur	S2C	16	20	16	250	5	-0.134643	0.39288	138
pulsetraindur	S2C	16	20	32	250	5	-0.0986317	0.34084	138
pulsetraindur	S2C	16	20	64	250	5	-0.0991492	0.301601	138
pulsetraindur	S2C	16	20	128	250	5	-0.146586	0.386548	138
pulsetraindur	S2C	16	20	256	250	5	-0.131532	0.337066	138
pulsetraindur	S2C	16	20	512	250	5	-0.129943	0.297328	138
pulsetraindur	S2C	16	20	1024	250	5	-0.14816	0.364425	138
pulsetraindur	S2C	16	20	2048	250	5	-0.188331	0.355728	138
sinetraindur	S2C	40	0	1	150	5	-0.0428249	0.175047	163
sinetraindur	S2C	73	0	1	150	5	0.0182203	0.18146	163
sinetraindur	S2C	147	0	1	150	5	-0.0285795	0.240674	163
sinetraindur	S2C	293	0	1	150	5	-0.0237799	0.23532	163
sinetraindur	S2C	580	0	1	150	5	-0.0625905	0.184733	163
sinetraindur	S2C	1153	0	1	150	5	-0.0411138	0.204356	163
sinetraindur	S2C	2307	0	1	150	5	-0.0313887	0.159952	163
sinetraindur	S2C	4613	0	1	150	5	-0.0119877	0.226483	163
sinetraindur	S2C	9220	0	1	150	5	-0.0388513	0.229972	163
sinetraindur	S2C	18433	0	1	150	5	-0.0539311	0.32846	163
sinetraindur	S2C	36867	0	1	150	5	-0.0601389	0.189401	163
sinetraindur	S2C	73733	0	1	150	5	-0.0553436	0.244321	163
ipi	S2C	16	0	250	250	5	-0.122338	0.230128	92
ipi	S2C	16	20	112	250	5	-0.174595	0.317427	92
ipi	S2C	16	40	72	250	5	-0.18169	0.301144	92
ipi	S2C	16	60	53	250	5	-0.152667	0.268865	92
ipi	S2C	16	80	42	250	5	-0.127755	0.236276	92
pulseduration	S2C	4	32	112	250	5	-0.0993651	0.251743	150
pulseduration	S2C	8	32	112	250	5	-0.142053	0.302704	150
pulseduration	S2C	16	20	112	250	5	-0.151991	0.282098	150
pulseduration	S2C	24	12	112	250	5	-0.0754678	0.197866	150
pulseduration	S2C	32	4	112	250	5	-0.0384764	0.221106	150

### Sheet: male Dsx GCaMP
typ	figure panel	dur	pau	pnum	carrier	intensity	speedMean	speedStd	speedN	comment
sinecarrier	S2D	4000	0	1	100	5	-0.0400962	0.166316	119
sinecarrier	S2D	4000	0	1	150	5	-0.0250946	0.133013	119
sinecarrier	S2D	4000	0	1	200	5	-0.060487	0.177183	119
sinecarrier	S2D	4000	0	1	250	5	0.0294478	0.171989	119
sinecarrier	S2D	4000	0	1	300	5	0.0228057	0.172106	119
sinecarrier	S2D	4000	0	1	500	5	0.0116119	0.110577	119
sinecarrier	S2D	4000	0	1	800	5	-0.0426301	0.24767	119
pulsecarrier	S2D	16	20	112	100	5	-0.0965071	0.30834	115
pulsecarrier	S2D	16	20	112	200	5	0.039987	0.241827	115
pulsecarrier	S2D	16	20	112	300	5	0.0227442	0.294975	115
pulsecarrier	S2D	16	20	112	500	5	-0.0405987	0.25183	115
pulsecarrier	S2D	16	20	112	800	5	-0.0561681	0.213446	115
pulseintensity	3H	16	20	112	250	0.1	-0.0832894	0.352141	96
pulseintensity	3H	16	20	112	250	0.31	-0.0767801	0.396363	96
pulseintensity	3H	16	20	112	250	0.613	0.120262	0.420995	96
pulseintensity	3H	16	20	112	250	1.25	0.499494	0.689833	96
pulseintensity	3H	16	20	112	250	2.5	0.4486	0.60253	96
pulseintensity	3H	16	20	112	250	3.5	0.570807	0.60245	96
pulseintensity	3H	16	20	112	250	5	0.429432	0.664658	96
ppf	3H	8	4	112	250	5	-0.201757	0.315485	130
ppf	3H	16	4	112	250	5	-0.132582	0.311167	130
ppf	3H	32	4	112	250	5	-0.176106	0.379997	130
ppf	3H	8	8	112	250	5	-0.215121	0.351977	130
ppf	3H	16	8	112	250	5	-0.0127554	0.340244	130
ppf	3H	8	32	112	250	5	0.10703	0.433684	130
ppf	3H	16	32	112	250	5	0.225432	0.580563	130
ppf	3H	32	32	112	250	5	0.045407	0.238109	161
ppf	3H	16	64	112	250	5	-0.00336274	0.253126	161
ppf	3H	64	64	112	250	5	0.0405311	0.249841	161
ppf	3H	8	20	112	250	5	0.00712783	0.262718	161
ppf	3H	16	20	112	250	5	0.0528944	0.247905	161
ppf	3H	32	20	112	250	5	-0.0164999	0.255211	161
ppf	3H	64	20	112	250	5	0.0427401	0.249756	161
ppf	3H	24	12	112	250	5	0.0260259	0.232832	161
pulsetraindur	S2D	16	20	1	250	5	-0.076309	0.788089	192
pulsetraindur	S2D	16	20	2	250	5	-0.0750991	0.709858	192
pulsetraindur	S2D	16	20	4	250	5	-0.0820569	0.553479	192
pulsetraindur	S2D	16	20	8	250	5	-0.01217	0.721589	192
pulsetraindur	S2D	16	20	16	250	5	-0.00292704	0.651327	192
pulsetraindur	S2D	16	20	32	250	5	0.246898	0.704697	192
pulsetraindur	S2D	16	20	64	250	5	0.208825	0.81298	192
pulsetraindur	S2D	16	20	128	250	5	0.173368	0.607683	192
pulsetraindur	S2D	16	20	256	250	5	0.178689	0.608792	192
pulsetraindur	S2D	16	20	512	250	5	0.326167	0.678389	192
pulsetraindur	S2D	16	20	1024	250	5	0.287944	0.668211	192
pulsetraindur	S2D	16	20	2048	250	5	0.350528	0.781622	192
sinetraindur	S2D	40	0	1	150	5	-0.0222373	0.154731	143
sinetraindur	S2D	73	0	1	150	5	-0.011769	0.155668	143
sinetraindur	S2D	147	0	1	150	5	-0.0266618	0.149817	143
sinetraindur	S2D	293	0	1	150	5	0.00125264	0.230188	143
sinetraindur	S2D	580	0	1	150	5	0.00956212	0.131565	143
sinetraindur	S2D	1153	0	1	150	5	-0.017463	0.103532	143
sinetraindur	S2D	2307	0	1	150	5	-0.0344032	0.1452	143
sinetraindur	S2D	4613	0	1	150	5	-0.00962328	0.14644	143
sinetraindur	S2D	9220	0	1	150	5	-0.0159483	0.128579	143
sinetraindur	S2D	18433	0	1	150	5	-0.032567	0.146287	143
sinetraindur	S2D	36867	0	1	150	5	-0.0652525	0.202181	143
sinetraindur	S2D	73733	0	1	150	5	-0.0891394	0.193215	143
ipi	S2D	16	0	250	250	5	-0.159701	0.37318	116
ipi	S2D	16	20	112	250	5	0.270047	0.445978	116
ipi	S2D	16	40	72	250	5	0.220878	0.438883	116
ipi	S2D	16	60	53	250	5	0.118921	0.394891	116
ipi	S2D	16	80	42	250	5	0.0980973	0.316563	116
pulseduration	S2D	4	32	112	250	5	0.113243	0.344222	100
pulseduration	S2D	8	32	112	250	5	0.163626	0.374453	100
pulseduration	S2D	16	20	112	250	5	0.14732	0.392517	100
pulseduration	S2D	24	12	112	250	5	-0.0145677	0.407392	100
pulseduration	S2D	32	4	112	250	5	0.0168931	0.422709	100
